# Resistance Training Reshapes the Gut Microbiome for Better Health

**DOI:** 10.1101/2025.08.13.670057

**Authors:** Daniel Straub, Till Englert, Antonia Beller, Josua Stadelmaier, Mark Stahl, Joachim Kilian, Jens Borzym, Carola Rotermund, Tanja Akbuga-Schön, Sabrina Krakau, Stefan Czemmel, Sabine Weiler, Marc Pettenkofer, Jörg Pettenkofer, Ulli Maser, Sascha Dammeier, Andreas M. Nieß, Markus D Enderle, Sven Nahnsen

## Abstract

**Objectives:** The gut microbiome plays a critical role in metabolism, immunity, and aging. While endurance training has been shown to beneficially modulate the microbiome, the effects of resistance training remain less clear, with some studies reporting minimal changes. This project aims to investigate whether structured resistance training elicits significant changes in gut microbiome composition and diversity in sedentary, healthy adults.

**Methods:** 150 participants completed an 8-week supervised resistance training program. Session-level training data, including weights and repetitions, were recorded alongside metrics like load and compliance. Fecal samples were collected throughout the study period at designated timepoints for 16S rRNA gene amplicon sequencing to assess microbiome composition and for metabolomics analyses to evaluate microbial metabolic activity.

**Results:** No differences in microbial diversity were observed, and there were no significant changes in microbial community composition or fecal metabolomics across all participants post-training. However, within-individual microbial community changes significantly correlated with strength improvement, and significantly stronger shifts in beta diversity were observed in participants with high average strength gains compared to those with smaller gains. In these high responders, differential abundance analysis revealed time-dependent microbial changes, with more taxa enriched or depleted by week 8 of training. Notably, *Faecalibacterium* and *Roseburia hominis*—both associated with a healthier, anti-inflammatory microbiome—were significantly enriched. Many differentially abundant taxa belonged to the *Lachnospiraceae* family.

**Conclusion:** Resistance training drives significant, time-dependent gut microbiome changes, particularly in those demonstrating greater improvements in strength. These shifts mirror endurance training effects and may reflect improved overall health.

**Summary:** While endurance training has been consistently shown to enhance gut microbiome composition, the effects of resistance training remain less well defined, with findings to date being variable. Our results indicate that resistance training can induce meaningful, time-dependent shifts in the gut microbiome, particularly among sedentary individuals who experience substantial strength gains. Notably, we observed enrichment of key health-associated taxa, including *Faecalibacterium* and *Roseburia hominis*, both linked to anti-inflammatory effects and improved gut function. These findings suggest that resistance training may contribute to gut health in conjunction with physical fitness, supporting its broader application in health promotion strategies and future microbiome-focused research.
