## Supplemental File 1 for "Resistance Training Reshapes the Gut Microbiome for Better Health"

### Sheet: instrument settings
===== Analytical Line =====
[HS-20]
Mode	Loop
Oven Temp.	80.0 °C
Sample Line Temp.	150.0 °C
Transfer Line Temp.	150.0 °C
Shaking Level	3
Multi Injection Count	1
Pressurizing Gas Pressure	80.0 kPa
Equilibrating Time.	30.00 min
Pressurizing Time.	0.50 min
Pressure Equilib.Time	0.10 min
Load Time	0.50 min
Load Equilib. Time	0.10 min
Injection Time	0.50 min
Needle Flush Time	2.00 min
GC Cycle Time	38.00 min
Check System Ready	OFF
Check GC Ready	OFF
Analysis Mode	Constant
Needle Check	Yes
Action on Leak Check Error	Continue
Action with No Vial on Tray	Skip
[GC-2010]
Injection Mode	Split
Flow Control Mode	Linear Velocity
Pressure	24.9 kPa
Total Flow	12.5 mL/min
Column Flow	1.87 mL/min
Linear Velocity	49.7 cm/sec
Purge Flow	5.0 mL/min
Split Ratio	3
High Pressure Injection	OFF
Carrier Gas Saver	OFF
Splitter Hold	OFF
Oven Temp. Program
Rate	Temperature(°C)
-	40
10	150
10	240
[GCMS-TQ8040]
IonSourceTemp	200.00 °C
Interface Temp.	200.00 °C
Solvent Cut Time	6.50 min
Detector Gain Mode	Relative to the Tuning Result
Detector Gain	+0.00 kV
Threshold	0
Acquire Data without Using CID Gas(Q3Scan)	ON

### Sheet: MS table
[MS Table]
	Group 1		Group 2		Group 3		Group 4		Group 5
	Event 1		Event 1		Event 1		Event 1		Event 1
Start Time	7.20min		9.03min		10.81min		12.55min		14.21min
End Time	9.03min		10.81min		12.55min		14.21min		15.80min
Acq. Mode	Q3 Scan		Q3 Scan		Q3 Scan		Q3 Scan		Q3 Scan
Event Time	0.100sec		0.100sec		0.100sec		0.100sec		0.100sec
Scan Speed	5000		5000		5000		5000		5000
Start m/z	45		45		45		45		45
End m/z	500		500		500		500		500
Q1 Resolution	-		-		-		-		-
Q3 Resolution	-		-		-		-		-
	Event 2	Event 3	Event 2	Event 3	Event 2	Event 3	Event 2	Event 3	Event 2	Event 3
Compound Name	Acetonitril	Butanoic acid, ethyl ester	Butanoic acid, propyl ester	Pentanoic acid, ethyl ester	Butanoic acid, butyl ester	Hexanoic acid, ethyl ester	Heptanoic acid, ethyl ester	1-Hexanol	Octanoic acid, ethyl ester	Acetic acid
Start Time	7.20min	7.20min	9.03min	9.03min	10.81min	10.81min	12.55min	12.55min	14.21min	14.21min
End Time	9.03min	9.03min	10.81min	10.81min	12.55min	12.55min	14.21min	14.21min	15.80min	15.80min
Acq. Mode	Q3 SIM	Q3 SIM	Q3 SIM	Q3 SIM	Q3 SIM	Q3 SIM	Q3 SIM	Q3 SIM	Q3 SIM	Q3 SIM
Event Time	0.150sec	0.150sec	0.150sec	0.150sec	0.150sec	0.150sec	0.150sec	0.150sec	0.120sec	0.180sec
Q1 Resolution	-	-	-	-	-	-	-	-	-	-
Q3 Resolution	High	High	High	High	High	High	High	High	High	High
Ch1-m/z	41	71	71	88	71	88	88	56	88	43
Ch2-m/z	40	43	43	101	89	70	101	43	101	45
Ch3-m/z										60
	Group 6			Group 7
	Event 1			Event 1
Start Time	15.80min			17.05min
End Time	17.05min			18.01min
Acq. Mode	Q3 Scan			Q3 Scan
Event Time	0.100sec			0.100sec
Scan Speed	5000			5000
Start m/z	45			45
End m/z	500			500
Q1 Resolution	-			-
Q3 Resolution	-			-
	Event 2	Event 3	Event 4	Event 2	Event 3	Event 4	Event 5	Event 6	Event 7
Compound Name	Propanoic acid	1-Octanol	Isobutyric acid	Butyric acid d8	Butyric acid	Decanoic acid, ethyl ester	Butanoic acid, 3-methyl-	Butanoic acid, 2-methyl-	Benzoic acid, ethyl ester
Start Time	15.80min	15.80min	15.80min	17.05min	17.05min	17.05min	17.05min	17.05min	17.05min
End Time	17.05min	17.05min	17.05min	18.01min	18.01min	18.01min	18.01min	18.01min	18.01min
Acq. Mode	Q3 SIM	Q3 SIM	Q3 SIM	Q3 SIM	Q3 SIM	Q3 SIM	Q3 SIM	Q3 SIM	Q3 SIM
Event Time	0.100sec	0.100sec	0.100sec	0.053sec	0.053sec	0.036sec	0.053sec	0.053sec	0.052sec
Q1 Resolution	-	-	-	-	-	-	-	-	-
Q3 Resolution	High	High	High	High	High	High	High	High	High
Ch1-m/z	74	56	73	63	60	88	60	74	105
Ch2-m/z	28	41	43	77	73	101	43	57	77
Ch3-m/z	29	55	41	46	42		87	87	122
	Group 8				Group 9
	Event 1				Event 1
Start Time	18.01min				19.21min
End Time	19.21min				20.55min
Acq. Mode	Q3 Scan				Q3 Scan
Event Time	0.100sec				0.100sec
Scan Speed	5000				5000
Start m/z	45				45
End m/z	500				500
Q1 Resolution	-				-
Q3 Resolution	-				-
	Event 2	Event 3	Event 4	Event 5	Event 2	Event 3	Event 4	Event 5	Event 6
Compound Name	Butanoic acid, 3-methyl-	Butanoic acid, 2-methyl-	Benzoic acid, ethyl ester	Pentanoic acid	Pentanoic acid, 4-methyl-	Dodecanoic acid, ethyl ester	Hexanoic acid	Benzaldehyde, 2,4-dimethyl-	Benzenepropanoic acid, ethyl ester
Start Time	18.01min	18.01min	18.01min	18.01min	19.21min	19.21min	19.21min	19.21min	19.21min
End Time	19.21min	19.21min	19.21min	19.21min	20.55min	20.55min	20.55min	20.55min	20.55min
Acq. Mode	Q3 SIM	Q3 SIM	Q3 SIM	Q3 SIM	Q3 SIM	Q3 SIM	Q3 SIM	Q3 SIM	Q3 SIM
Event Time	0.075sec	0.075sec	0.075sec	0.075sec	0.065sec	0.043sec	0.064sec	0.064sec	0.064sec
Q1 Resolution	-	-	-	-	-	-	-	-	-
Q3 Resolution	High	High	High	High	High	High	High	High	High
Ch1-m/z	60	74	105	60	57	88	60	133	104
Ch2-m/z	43	57	77	73	73	101	73	105	91
Ch3-m/z	87	87	122	41	43		41	79	178
	Group 10			Group 11		Group 12
	Event 1			Event 1		Event 1
Start Time	20.55min			21.72min		22.89min
End Time	21.72min			22.89min		24.62min
Acq. Mode	Q3 Scan			Q3 Scan		Q3 Scan
Event Time	0.100sec			0.100sec		0.100sec
Scan Speed	5000			5000		5000
Start m/z	45			45		45
End m/z	500			500		500
Q1 Resolution	-			-		-
Q3 Resolution	-			-		-
	Event 2	Event 3	Event 4	Event 2	Event 3	Event 2	Event 3	Event 4	Event 5	Event 6
Compound Name	Benzaldehyde, 2,4-dimethyl-	Benzenepropanoic acid, ethyl ester	Heptanoic acid	Tetradecanoic acid, ethyl ester	Octanoic acid	Nonanoic acid	Benzoic acid, 4-ethoxy-, ethyl ester	Hexadecanoic acid, ethyl ester	Decanoic acid	2,4-Di-tert-butylphenol
Start Time	20.55min	20.55min	20.55min	21.72min	21.72min	22.89min	22.89min	22.89min	22.89min	22.89min
End Time	21.72min	21.72min	21.72min	22.89min	22.89min	24.62min	24.62min	24.62min	24.62min	24.62min
Acq. Mode	Q3 SIM	Q3 SIM	Q3 SIM	Q3 SIM	Q3 SIM	Q3 SIM	Q3 SIM	Q3 SIM	Q3 SIM	Q3 SIM
Event Time	0.100sec	0.100sec	0.100sec	0.150sec	0.150sec	0.065sec	0.065sec	0.042sec	0.064sec	0.064sec
Q1 Resolution	-	-	-	-	-	-	-	-	-	-
Q3 Resolution	High	High	High	High	High	High	High	High	High	High
Ch1-m/z	133	104	60	88	60	60	149	88	73	191
Ch2-m/z	105	91	73	101	73	73	194	101	60	57
Ch3-m/z	79	178	43	157	43	41	138		87	206
	Group 13		Group 14
	Event 1		Event 1
Start Time	24.62min		25.72min
End Time	25.72min		28.15min
Acq. Mode	Q3 Scan		Q3 Scan
Event Time	0.100sec		0.100sec
Scan Speed	5000		5000
Start m/z	45		45
End m/z	500		500
Q1 Resolution	-		-
Q3 Resolution	-		-
	Event 2	Event 3	Event 2	Event 3	Event 4	Event 5
Compound Name	Decanoic acid	2,4-Di-tert-butylphenol	Octadecanoic acid, ethyl ester	(E)-9-Octadecenoic acid ethyl ester	Indole	Linoleic acid ethyl ester
Start Time	24.62min	24.62min	25.72min	25.72min	25.72min	25.72min
End Time	25.72min	25.72min	28.15min	28.15min	28.15min	28.15min
Acq. Mode	Q3 SIM	Q3 SIM	Q3 SIM	Q3 SIM	Q3 SIM	Q3 SIM
Event Time	0.150sec	0.150sec	0.067sec	0.067sec	0.100sec	0.066sec
Q1 Resolution	-	-	-	-	-	-
Q3 Resolution	High	High	High	High	High	High
Ch1-m/z	73	191	88	55	117	67
Ch2-m/z	60	57	101	264	90	262
Ch3-m/z	87	206			89
